# Transcriptomic analysis of probable asymptomatic and symptomatic Alzheimer brains

**DOI:** 10.1101/621912

**Authors:** Hamel Patel, Angela K. Hodges, Charles Curtis, Sang Hyuck Lee, Claire Troakes, Richard J.B Dobson, Stephen J Newhouse

## Abstract

Individuals with intact cognition and neuropathology consistent with Alzheimer’s disease (AD) are referred to as asymptomatic AD (AsymAD). These individuals are highly likely to develop AD, yet transcriptomic changes in the brain which might reveal mechanisms for their AD vulnerability are currently unknown. Entorhinal cortex, frontal cortex, temporal cortex and cerebellum tissue from 27 control, 33 AsymAD and 52 AD human brains were microarray expression profiled. Differential expression analysis identified a significant increase of transcriptomic activity in the frontal cortex of AsymAD subjects, suggesting fundamental changes in AD may initially begin within the frontal cortex region prior to AD diagnosis. Co-expression analysis identified an overactivation of the brain “glutamate-glutamine cycle”, and disturbances in the brain energy pathways in both AsymAD and AD subjects, while connectivity of key hub genes in this network indicates a shift from an already increased cell proliferation in AsymAD subjects to stress response and removal of amyloidogenic proteins in AD subjects. This study provides new insight into the earliest biological changes occurring in the brain prior to the manifestation of clinical AD symptoms and provides new potential therapeutic targets for early disease intervention.
