## Supplementary Table 1 for "Transcriptomic analysis of probable asymptomatic and symptomatic Alzheimer brains"

### Sheet: Table 1
Supplementary Table 1: Statistical testing between sex, age, PM delay and disease duration in each brain region.
Chi-sq test between Genders + phenotype in each tissue
Tissue	Comparison	x-sq	df	P-value
Cerebellum	AD vs AsymAD	1.3277	1	0.2492
	AD vs CO	0.08333	1	0.7728
	AsymAD vs CO	2.04	1	0.1531
Entorhinal Cortex	AD vs AsymAD	0.28146	1	0.5957
	AD vs CO	0.79513	1	0.3726
	AsymAD vs CO	2.2262	1	0.135
Frontal Cortex	AD vs AsymAD	532000	1	0.99
	AD vs CO	2.0495	1	0.152
	AsymAD vs CO	2.156	1	0.1127
Temporal Cortex	AD vs AsymAD	0.63759	1	0.42
	AD vs CO	0.71621	1	0.39
	AsymAD vs CO	2.6	1	0.106
Mann whitney u-test between Age + phenotype in each tissue
Tissue	Comparison	P-value
Cerebellum	AsymAD vs CO	0.0001405
	AsymAD vs AD	0.1066
	CO vs AD	0.004559
Entorhinal Cortex	AsymAD vs CO	0.00207
	AsymAD vs AD	0.3798
	CO vs AD	0.009
Frontal Cortex	AsymAD vs CO	3.4e-05
	AsymAD vs AD	0.05806
	CO vs AD	0.001956
Temporal Cortex	AsymAD vs CO	0.0003018
	AsymAD vs AD	0.05208
	CO vs AD	0.009074
Mann whitney u-test between PM DELAY + phenotype in each tissue
Tissue	Comparison	P-value
Cerebellum	AsymAD vs CO	0.03268
	AsymAD vs AD	0.01338
	CO vs AD	0.5467
Entorhinal Cortex	AsymAD vs CO	0.01201
	AsymAD vs AD	0.04142
	CO vs AD	0.223
Frontal Cortex	AsymAD vs CO	0.1215
	AsymAD vs AD	0.01263
	CO vs AD	0.8633
Temporal Cortex	AsymAD vs CO	0.02705
	AsymAD vs AD	0.01565
	CO vs AD	0.4545
Mann whitney u-test between Disease duration + phenotype in each tissue
Comparison	P-value
Cerebellum vs Entorhinal Cortex	0.1064
Cerebellum vs Frontal Cortex	0.4527
Cerebellum vs Temporal Cortex	0.7324
Entorhinal Cortex vs Frontal Cortex	0.4054
Entorhinal Cortex vs Temporal Cortex	0.1752
Frontal Cortex vs Temporal Cortex	0.6521
