## Supplementary Table 2 for "Transcriptomic analysis of probable asymptomatic and symptomatic Alzheimer brains"

### Sheet: Supplementary Table 2
Sample	Sex	Tissue	Diagnosis	Age	BRAAK	PM Delay	Disease Duration
9371242065_I	FEMALE	Temporal_Cortex	AD	84	NA	8	8
9344744094_C	FEMALE	Cerebellum	AD	84	NA	8	8
9345344027_D	FEMALE	Frontal_Cortex	AD	84	NA	8	8
9371242082_K	FEMALE	Entorhinal_Cortex	AD	84	NA	8	8
9344744089_I	FEMALE	Temporal_Cortex	CO	82	NA	NA	NA
9344744043_I	FEMALE	Frontal_Cortex	CO	82	NA	NA	NA
9216457002_B	FEMALE	Entorhinal_Cortex	CO	51	NA	33	NA
9031356073_B	FEMALE	Cerebellum	CO	51	NA	33	NA
9031356085_B	FEMALE	Temporal_Cortex	CO	51	NA	33	NA
9031356076_B	FEMALE	Frontal_Cortex	CO	51	NA	33	NA
9371242065_J	MALE	Entorhinal_Cortex	AD	89	NA	NA	NA
9031356088_A	FEMALE	Entorhinal_Cortex	CO	92	NA	~30	NA
9031356085_A	FEMALE	Temporal_Cortex	CO	92	NA	~30	NA
9031356073_A	FEMALE	Cerebellum	CO	92	NA	~30	NA
9031356076_A	FEMALE	Frontal_Cortex	CO	92	NA	~30	NA
9216457028_I	FEMALE	Entorhinal_Cortex	CO	92	NA	~30	NA
9371242065_D	FEMALE	Entorhinal_Cortex	AD	61	5	NA	NA
9344744094_L	FEMALE	Frontal_Cortex	AD	61	5	NA	NA
9031356094_L	FEMALE	Entorhinal_Cortex	AsymAD	95	NA	51	NA
9031356077_L	FEMALE	Frontal_Cortex	AsymAD	95	NA	51	NA
9031356072_L	FEMALE	Cerebellum	AsymAD	95	NA	51	NA
9031292037_L	FEMALE	Temporal_Cortex	AsymAD	95	NA	51	NA
9031356097_K	MALE	Frontal_Cortex	AsymAD	82	NA	47	NA
9031356091_K	MALE	Temporal_Cortex	AsymAD	82	NA	47	NA
9216457027_K	MALE	Entorhinal_Cortex	AsymAD	82	NA	47	NA
9031356084_K	MALE	Cerebellum	AsymAD	82	NA	47	NA
9344744094_G	MALE	Frontal_Cortex	AD	74	5	NA	NA
9371242065_B	MALE	Entorhinal_Cortex	AD	74	5	NA	NA
9031356085_F	MALE	Temporal_Cortex	AD	66	NA	NA	NA
9031356076_F	MALE	Frontal_Cortex	AD	66	NA	NA	NA
9031356073_F	MALE	Cerebellum	AD	66	NA	NA	NA
9345344031_A	FEMALE	Entorhinal_Cortex	AsymAD	79	NA	56	NA
9344744089_F	FEMALE	Frontal_Cortex	AsymAD	79	NA	56	NA
9345344009_A	FEMALE	Temporal_Cortex	AsymAD	79	NA	56	NA
9031356076_E	FEMALE	Frontal_Cortex	AD	96	NA	NA	NA
9031356073_E	FEMALE	Cerebellum	AD	96	NA	NA	NA
9031356085_E	FEMALE	Temporal_Cortex	AD	96	NA	NA	NA
9216457002_E	FEMALE	Entorhinal_Cortex	AD	96	NA	NA	NA
9031356077_E	FEMALE	Frontal_Cortex	AD	72	NA	39	9
9031356072_E	FEMALE	Cerebellum	AD	72	NA	39	9
9031292037_E	FEMALE	Temporal_Cortex	AD	72	NA	39	9
9031356069_F	FEMALE	Cerebellum	AD	93	5	<48	7
9031292027_F	FEMALE	Temporal_Cortex	AD	93	5	<48	7
9216457020_H	FEMALE	Frontal_Cortex	CO	52	NA	NA	NA
9031356081_A	FEMALE	Temporal_Cortex	CO	52	NA	NA	NA
9031356094_A	FEMALE	Entorhinal_Cortex	CO	52	NA	NA	NA
9031356072_A	FEMALE	Cerebellum	CO	52	NA	NA	NA
9031356052_K	MALE	Frontal_Cortex	AsymAD	86	NA	52	NA
9031292027_K	MALE	Temporal_Cortex	AsymAD	86	NA	52	NA
9031356069_K	MALE	Cerebellum	AsymAD	86	NA	52	NA
9031356102_K	MALE	Entorhinal_Cortex	AsymAD	86	NA	52	NA
9031356076_I	FEMALE	Frontal_Cortex	AsymAD	92	NA	9	NA
9031356073_I	FEMALE	Cerebellum	AsymAD	92	NA	9	NA
9031356085_I	FEMALE	Temporal_Cortex	AsymAD	92	NA	9	NA
9344744052_I	FEMALE	Temporal_Cortex	CO	87	NA	NA	NA
9216457027_B	MALE	Entorhinal_Cortex	CO	81	NA	NA	NA
9031356091_B	MALE	Temporal_Cortex	CO	81	NA	NA	NA
9031356084_B	MALE	Cerebellum	CO	81	NA	NA	NA
9031356097_B	MALE	Frontal_Cortex	CO	81	NA	NA	NA
9031356102_C	MALE	Entorhinal_Cortex	CO	77	NA	11	NA
9031356069_C	MALE	Cerebellum	CO	77	NA	11	NA
9031292027_C	MALE	Temporal_Cortex	CO	77	NA	11	NA
9031356052_C	MALE	Frontal_Cortex	CO	77	NA	11	NA
9031356094_K	FEMALE	Entorhinal_Cortex	AsymAD	92	3	63	NA
9031292037_K	FEMALE	Temporal_Cortex	AsymAD	92	3	63	NA
9031356077_K	FEMALE	Frontal_Cortex	AsymAD	92	3	63	NA
9031356072_K	FEMALE	Cerebellum	AsymAD	92	3	63	NA
9345344027_K	MALE	Frontal_Cortex	AD	88	5	40	21
9371242082_G	MALE	Entorhinal_Cortex	AD	88	5	40	21
9344744089_G	MALE	Cerebellum	AD	88	5	40	21
9371242082_L	MALE	Temporal_Cortex	AD	88	5	40	21
9344744094_K	FEMALE	Frontal_Cortex	AsymAD	90	NA	50	NA
9345344009_J	FEMALE	Temporal_Cortex	AsymAD	90	NA	50	NA
9344744001_J	FEMALE	Cerebellum	AsymAD	90	NA	50	NA
9344732094_F	FEMALE	Cerebellum	AsymAD	92	1	NA	NA
9345344014_L	FEMALE	Entorhinal_Cortex	AsymAD	92	1	NA	NA
9345344002_A	FEMALE	Temporal_Cortex	AsymAD	92	1	NA	NA
9344744043_J	FEMALE	Frontal_Cortex	AsymAD	92	1	NA	NA
9344744001_K	MALE	Frontal_Cortex	CO	71	NA	17	NA
9031356102_I	FEMALE	Entorhinal_Cortex	AsymAD	99	NA	NA	NA
9031356052_I	FEMALE	Frontal_Cortex	AsymAD	99	NA	NA	NA
9031356069_I	FEMALE	Cerebellum	AsymAD	99	NA	NA	NA
9345344014_G	FEMALE	Frontal_Cortex	AD	90	NA	46	4
9344744043_G	FEMALE	Cerebellum	AD	90	NA	46	4
9371242073_B	FEMALE	Entorhinal_Cortex	AD	90	NA	46	4
9345725025_B	FEMALE	Temporal_Cortex	AD	90	NA	46	4
9345725010_G	MALE	Temporal_Cortex	AD	97	5	NA	NA
9345344002_E	MALE	Frontal_Cortex	AD	97	5	NA	NA
9371242066_K	MALE	Entorhinal_Cortex	AD	97	5	NA	NA
9344744014_C	MALE	Cerebellum	AD	89	NA	NA	NA
9345725010_J	MALE	Temporal_Cortex	AD	89	NA	NA	NA
9031356073_D	FEMALE	Cerebellum	CO	91	NA	74	NA
9216457002_D	FEMALE	Entorhinal_Cortex	CO	91	NA	74	NA
9031356076_D	FEMALE	Frontal_Cortex	CO	91	NA	74	NA
9031356085_D	FEMALE	Temporal_Cortex	CO	91	NA	74	NA
9344744052_J	FEMALE	Frontal_Cortex	AsymAD	86	NA	43	NA
9345344002_J	FEMALE	Temporal_Cortex	AsymAD	86	NA	43	NA
9345344027_H	FEMALE	Entorhinal_Cortex	AsymAD	86	NA	43	NA
9344744001_G	MALE	Cerebellum	AD	88	5	NA	NA
9345725010_F	MALE	Temporal_Cortex	AD	88	5	NA	NA
9344744089_J	MALE	Frontal_Cortex	AsymAD	86	1	NA	NA
9345344009_F	MALE	Temporal_Cortex	AsymAD	86	1	NA	NA
9344744001_F	MALE	Cerebellum	AsymAD	86	1	NA	NA
9345344002_K	FEMALE	Frontal_Cortex	AD	85	NA	NA	NA
9345725010_B	FEMALE	Temporal_Cortex	AD	85	NA	NA	NA
9031292027_A	MALE	Temporal_Cortex	CO	95	NA	26	NA
9371242073_F	MALE	Entorhinal_Cortex	AD	86	6	45	9
9345344014_K	MALE	Frontal_Cortex	AD	86	6	45	9
9345725025_F	MALE	Temporal_Cortex	AD	86	6	45	9
9344744052_C	MALE	Cerebellum	AD	86	6	45	9
9344744043_E	FEMALE	Cerebellum	AD	91	NA	NA	NA
9371242073_K	FEMALE	Entorhinal_Cortex	AD	91	NA	NA	NA
9345344014_E	FEMALE	Frontal_Cortex	AD	91	NA	NA	NA
9345725010_E	FEMALE	Temporal_Cortex	AD	85	5	NA	NA
9031356085_C	MALE	Temporal_Cortex	CO	78	NA	NA	NA
9031356088_C	MALE	Entorhinal_Cortex	CO	78	NA	NA	NA
9031356076_C	MALE	Frontal_Cortex	CO	78	NA	NA	NA
9345725025_K	FEMALE	Temporal_Cortex	AD	83	NA	10.5	16
9371242073_I	FEMALE	Entorhinal_Cortex	AD	83	NA	10.5	16
9344744043_C	FEMALE	Cerebellum	AD	83	NA	10.5	16
9345344009_D	FEMALE	Frontal_Cortex	AD	83	NA	10.5	16
9031292027_B	MALE	Temporal_Cortex	CO	73	NA	23	NA
9031356102_B	MALE	Entorhinal_Cortex	CO	73	NA	23	NA
9031356069_B	MALE	Cerebellum	CO	73	NA	23	NA
9031356052_B	MALE	Frontal_Cortex	CO	73	NA	23	NA
9344744014_B	MALE	Frontal_Cortex	CO	86	NA	NA	NA
9344744052_B	MALE	Temporal_Cortex	CO	86	NA	NA	NA
9031356097_L	FEMALE	Frontal_Cortex	AsymAD	87	1	44	NA
9216457022_L	FEMALE	Entorhinal_Cortex	AsymAD	87	1	44	NA
9345725010_L	FEMALE	Entorhinal_Cortex	AsymAD	81	1	NA	NA
9371242066_A	MALE	Entorhinal_Cortex	AD	80	5	NA	NA
9345344031_G	MALE	Temporal_Cortex	AD	80	5	NA	NA
9344744102_G	MALE	Frontal_Cortex	AD	80	5	NA	NA
9344744052_D	MALE	Temporal_Cortex	CO	40	NA	NA	NA
9031356069_H	MALE	Cerebellum	AD	83	5	77	4
9344744094_B	FEMALE	Frontal_Cortex	AsymAD	92	NA	NA	NA
9345344009_L	FEMALE	Temporal_Cortex	AsymAD	92	NA	NA	NA
9344744001_L	FEMALE	Cerebellum	AsymAD	92	NA	NA	NA
9345344031_L	FEMALE	Entorhinal_Cortex	AsymAD	92	NA	NA	NA
9031356091_J	FEMALE	Temporal_Cortex	AsymAD	89	NA	53	NA
9031356097_J	FEMALE	Frontal_Cortex	AsymAD	89	NA	53	NA
9216457022_J	FEMALE	Entorhinal_Cortex	AsymAD	89	NA	53	NA
9031356084_J	FEMALE	Cerebellum	AsymAD	89	NA	53	NA
9345725025_L	MALE	Temporal_Cortex	AD	71	5	NA	NA
9371242073_L	MALE	Entorhinal_Cortex	AD	71	5	NA	NA
9344744089_A	MALE	Cerebellum	AD	71	5	NA	NA
9345344027_E	MALE	Frontal_Cortex	AD	71	5	NA	NA
9344744094_F	FEMALE	Frontal_Cortex	AsymAD	89	NA	NA	NA
9345344014_C	FEMALE	Temporal_Cortex	AsymAD	89	NA	NA	NA
9344744014_H	FEMALE	Cerebellum	AsymAD	89	NA	NA	NA
9216457020_L	FEMALE	Frontal_Cortex	AsymAD	86	NA	43	NA
9216457020_D	FEMALE	Cerebellum	AsymAD	86	NA	43	NA
9216457028_H	FEMALE	Entorhinal_Cortex	AsymAD	86	NA	43	NA
9216457028_D	FEMALE	Temporal_Cortex	AsymAD	86	NA	43	NA
9371242066_B	FEMALE	Entorhinal_Cortex	AD	82	5	NA	NA
9345344002_G	FEMALE	Frontal_Cortex	AD	82	5	NA	NA
9345725010_I	FEMALE	Temporal_Cortex	AD	82	5	NA	NA
9216457028_C	MALE	Temporal_Cortex	AD	69	5	5.5 days	1
9216457020_C	MALE	Cerebellum	AD	69	5	5.5 days	1
9344744102_I	MALE	Frontal_Cortex	AD	75	5	NA	NA
9371242066_C	MALE	Entorhinal_Cortex	AD	75	5	NA	NA
9345344031_I	MALE	Temporal_Cortex	AD	75	5	NA	NA
9344732094_C	MALE	Cerebellum	AD	75	5	NA	NA
9344744102_C	FEMALE	Frontal_Cortex	AD	69	5	NA	NA
9371242065_H	FEMALE	Entorhinal_Cortex	AD	69	5	NA	NA
9344744014_A	FEMALE	Cerebellum	AD	96	5	NA	NA
9345344009_E	FEMALE	Frontal_Cortex	AD	96	5	NA	NA
9371242066_J	FEMALE	Entorhinal_Cortex	AD	96	5	NA	NA
9345725010_H	FEMALE	Temporal_Cortex	AD	96	5	NA	NA
9031356091_A	MALE	Temporal_Cortex	CO	80	NA	NA	NA
9216457027_A	MALE	Entorhinal_Cortex	CO	80	NA	NA	NA
9031356084_A	MALE	Cerebellum	CO	80	NA	NA	NA
9031356097_A	MALE	Frontal_Cortex	CO	80	NA	NA	NA
9371242065_F	FEMALE	Entorhinal_Cortex	AD	84	NA	NA	NA
9344744102_A	FEMALE	Frontal_Cortex	AD	84	NA	NA	NA
9031356085_G	MALE	Temporal_Cortex	AD	72	NA	NA	NA
9216457020_J	FEMALE	Frontal_Cortex	AD	81	5	23	7
9216457028_B	FEMALE	Temporal_Cortex	AD	81	5	23	7
9216457020_B	FEMALE	Cerebellum	AD	81	5	23	7
9344744089_E	MALE	Cerebellum	AD	105	NA	3.5	16
9371242082_E	MALE	Entorhinal_Cortex	AD	105	NA	3.5	16
9345344027_I	MALE	Frontal_Cortex	AD	105	NA	3.5	16
9371242082_J	MALE	Temporal_Cortex	AD	105	NA	3.5	16
9345344002_I	MALE	Frontal_Cortex	AD	67	5	31	11
9344744001_A	MALE	Cerebellum	AD	67	5	31	11
9345725010_K	MALE	Temporal_Cortex	AD	67	5	31	11
9371242066_D	MALE	Entorhinal_Cortex	AD	67	5	31	11
9031356097_H	FEMALE	Frontal_Cortex	AD	92	5	11	1
9031356084_H	FEMALE	Cerebellum	AD	92	5	11	1
9031356091_H	FEMALE	Temporal_Cortex	AD	92	5	11	1
9345344014_D	FEMALE	Frontal_Cortex	AD	79	NA	40	7
9344744052_G	FEMALE	Cerebellum	AD	79	NA	40	7
9345725025_J	FEMALE	Temporal_Cortex	AD	79	NA	40	7
9371242073_J	FEMALE	Entorhinal_Cortex	AD	79	NA	40	7
9345344031_K	FEMALE	Temporal_Cortex	AD	87	1	NA	NA
9344744102_K	FEMALE	Frontal_Cortex	AD	87	1	NA	NA
9371242066_E	FEMALE	Entorhinal_Cortex	AD	87	1	NA	NA
9345344027_C	FEMALE	Entorhinal_Cortex	AsymAD	90	3	53	NA
9345344002_F	FEMALE	Temporal_Cortex	AsymAD	90	3	53	NA
9344744052_F	FEMALE	Frontal_Cortex	AsymAD	90	3	53	NA
9257302083_J	FEMALE	Cerebellum	AsymAD	90	3	53	NA
9031356102_J	FEMALE	Entorhinal_Cortex	AsymAD	70	NA	NA	NA
9031356069_J	FEMALE	Cerebellum	AsymAD	70	NA	NA	NA
9031356052_J	FEMALE	Frontal_Cortex	AsymAD	70	NA	NA	NA
9371242066_G	FEMALE	Entorhinal_Cortex	AD	84	5	NA	NA
9257302083_G	FEMALE	Cerebellum	AD	84	5	NA	NA
9345344031_B	FEMALE	Temporal_Cortex	AD	84	5	NA	NA
9344744102_B	FEMALE	Frontal_Cortex	AD	84	5	NA	NA
9031356091_E	MALE	Temporal_Cortex	AD	81	NA	NA	NA
9216457027_G	FEMALE	Entorhinal_Cortex	AD	71	5	18	7
9031356052_E	FEMALE	Frontal_Cortex	AD	71	5	18	7
9031356069_E	FEMALE	Cerebellum	AD	71	5	18	7
9031292027_E	FEMALE	Temporal_Cortex	AD	71	5	18	7
9031356077_J	FEMALE	Frontal_Cortex	AsymAD	92	4	45	NA
9031356072_J	FEMALE	Cerebellum	AsymAD	92	4	45	NA
9031356081_J	FEMALE	Temporal_Cortex	AsymAD	92	4	45	NA
9031356094_J	FEMALE	Entorhinal_Cortex	AsymAD	92	4	45	NA
9344744102_D	FEMALE	Frontal_Cortex	AD	80	5	NA	NA
9371242066_I	FEMALE	Entorhinal_Cortex	AD	80	5	NA	NA
9345344031_D	FEMALE	Temporal_Cortex	AD	80	5	NA	NA
9344744094_E	FEMALE	Cerebellum	AD	79	NA	45	19
9371242082_B	FEMALE	Entorhinal_Cortex	AD	79	NA	45	19
9371242065_K	FEMALE	Temporal_Cortex	AD	79	NA	45	19
9345344031_E	FEMALE	Frontal_Cortex	AD	79	NA	45	19
9031356091_G	MALE	Temporal_Cortex	AD	76	NA	34	15
9031356084_G	MALE	Cerebellum	AD	76	NA	34	15
9344744001_D	MALE	Frontal_Cortex	CO	78	NA	NA	NA
9344744043_D	MALE	Temporal_Cortex	CO	78	NA	NA	NA
9344744094_I	MALE	Entorhinal_Cortex	CO	78	NA	NA	NA
9257302083_K	MALE	Cerebellum	CO	78	NA	NA	NA
9031356084_F	MALE	Cerebellum	AD	66	NA	90	7
9031356091_F	MALE	Temporal_Cortex	AD	66	NA	90	7
9345344002_C	MALE	Temporal_Cortex	AsymAD	86	3	NA	NA
9344744043_L	MALE	Frontal_Cortex	AsymAD	86	3	NA	NA
9257302083_H	MALE	Cerebellum	AsymAD	86	3	NA	NA
9031356081_D	MALE	Temporal_Cortex	CO	41	NA	32	NA
9031356072_D	MALE	Cerebellum	CO	41	NA	32	NA
9031356077_D	MALE	Frontal_Cortex	CO	41	NA	32	NA
9345344031_H	FEMALE	Entorhinal_Cortex	AsymAD	90	NA	NA	NA
9345344009_H	FEMALE	Temporal_Cortex	AsymAD	90	NA	NA	NA
9344744089_L	FEMALE	Frontal_Cortex	AsymAD	90	NA	NA	NA
9344744001_H	FEMALE	Cerebellum	AsymAD	90	NA	NA	NA
9031356081_I	FEMALE	Temporal_Cortex	AsymAD	84	2	53	NA
9031356072_I	FEMALE	Cerebellum	AsymAD	84	2	53	NA
9031356077_I	FEMALE	Frontal_Cortex	AsymAD	84	2	53	NA
9031356094_I	FEMALE	Entorhinal_Cortex	AsymAD	84	2	53	NA
9031356076_K	MALE	Frontal_Cortex	AsymAD	74	NA	31	NA
9031356085_K	MALE	Temporal_Cortex	AsymAD	74	NA	31	NA
9031356088_K	MALE	Entorhinal_Cortex	AsymAD	74	NA	31	NA
9031356073_K	MALE	Cerebellum	AsymAD	74	NA	31	NA
9371242065_G	MALE	Temporal_Cortex	AD	79	NA	14.5	10
9371242082_I	MALE	Entorhinal_Cortex	AD	79	NA	14.5	10
9344744094_A	MALE	Cerebellum	AD	79	NA	14.5	10
9345344027_B	MALE	Frontal_Cortex	AD	79	NA	14.5	10
9345725025_A	MALE	Entorhinal_Cortex	AsymAD	79	1	NA	NA
9344744102_J	MALE	Frontal_Cortex	AsymAD	79	1	NA	NA
9344744043_F	MALE	Cerebellum	AsymAD	79	1	NA	NA
9031356081_H	FEMALE	Temporal_Cortex	AD	90	NA	<48	6
9031356072_H	FEMALE	Cerebellum	AD	90	NA	<48	6
9031356077_H	FEMALE	Frontal_Cortex	AD	90	NA	<48	6
9031356072_B	MALE	Cerebellum	CO	51	NA	28	NA
9031356077_B	MALE	Frontal_Cortex	CO	51	NA	28	NA
9031356081_B	MALE	Temporal_Cortex	CO	51	NA	28	NA
9031356094_B	MALE	Entorhinal_Cortex	CO	51	NA	28	NA
9371242073_G	FEMALE	Entorhinal_Cortex	AD	95	NA	12.5	12
9345725025_I	FEMALE	Temporal_Cortex	AD	95	NA	12.5	12
9344744043_A	FEMALE	Cerebellum	AD	95	NA	12.5	12
9216457028_A	MALE	Temporal_Cortex	CO	67	NA	25	NA
9031356094_D	MALE	Entorhinal_Cortex	CO	67	NA	25	NA
9216457020_A	MALE	Cerebellum	CO	67	NA	25	NA
9345725025_H	FEMALE	Temporal_Cortex	AD	83	6	26.5	20
9345344014_B	FEMALE	Frontal_Cortex	AD	83	6	26.5	20
9371242073_H	FEMALE	Entorhinal_Cortex	AD	83	6	26.5	20
9344744052_E	FEMALE	Cerebellum	AD	83	6	26.5	20
9031356081_G	MALE	Temporal_Cortex	AD	68	NA	24.5	5
9031356072_G	MALE	Cerebellum	AD	68	NA	24.5	5
9031356077_G	MALE	Frontal_Cortex	AD	68	NA	24.5	5
9031356102_L	MALE	Entorhinal_Cortex	AsymAD	93	4	13.5	NA
9031356052_L	MALE	Frontal_Cortex	AsymAD	93	4	13.5	NA
9031292027_L	MALE	Temporal_Cortex	AsymAD	93	4	13.5	NA
9031356069_L	MALE	Cerebellum	AsymAD	93	4	13.5	NA
9216457027_D	FEMALE	Entorhinal_Cortex	CO	43	NA	NA	NA
9031356084_D	FEMALE	Cerebellum	CO	43	NA	NA	NA
9031356097_D	FEMALE	Frontal_Cortex	CO	43	NA	NA	NA
9031356091_D	FEMALE	Temporal_Cortex	CO	43	NA	NA	NA
9031356073_J	FEMALE	Cerebellum	AsymAD	99	NA	69	NA
9031356076_J	FEMALE	Frontal_Cortex	AsymAD	99	NA	69	NA
9031356085_J	FEMALE	Temporal_Cortex	AsymAD	99	NA	69	NA
9216457002_J	FEMALE	Entorhinal_Cortex	AsymAD	99	NA	69	NA
9345725025_D	MALE	Temporal_Cortex	AD	89	5	32	7
9344744052_A	MALE	Cerebellum	AD	89	5	32	7
9371242073_D	MALE	Entorhinal_Cortex	AD	89	5	32	7
9345344027_F	MALE	Entorhinal_Cortex	AsymAD	80	NA	NA	NA
9257302083_L	MALE	Cerebellum	AsymAD	80	NA	NA	NA
9345344002_H	MALE	Temporal_Cortex	AsymAD	80	NA	NA	NA
9344744052_H	MALE	Frontal_Cortex	AsymAD	80	NA	NA	NA
9344744001_E	MALE	Cerebellum	AD	90	5	NA	NA
9345725010_D	MALE	Temporal_Cortex	AD	90	5	NA	NA
9345344002_B	MALE	Frontal_Cortex	AD	90	5	NA	NA
9371242066_F	MALE	Entorhinal_Cortex	AD	90	5	NA	NA
9031292027_D	MALE	Temporal_Cortex	CO	66	NA	NA	NA
9031356069_D	MALE	Cerebellum	CO	66	NA	NA	NA
9031356052_D	MALE	Frontal_Cortex	CO	66	NA	NA	NA
9345725025_G	FEMALE	Temporal_Cortex	AD	88	NA	48.5	14
9371242073_E	FEMALE	Entorhinal_Cortex	AD	88	NA	48.5	14
9345344009_K	FEMALE	Frontal_Cortex	AD	88	NA	48.5	14
9031356072_F	FEMALE	Cerebellum	AD	63	NA	19.5	5
9031356081_F	FEMALE	Temporal_Cortex	AD	63	NA	19.5	5
9345344027_L	MALE	Entorhinal_Cortex	AsymAD	74	NA	22.5	NA
9344744052_L	MALE	Frontal_Cortex	AsymAD	74	NA	22.5	NA
9345344002_L	MALE	Temporal_Cortex	AsymAD	74	NA	22.5	NA
9371242073_C	FEMALE	Entorhinal_Cortex	AD	83	NA	53	9
9345344009_I	FEMALE	Frontal_Cortex	AD	83	NA	53	9
9345725025_E	FEMALE	Temporal_Cortex	AD	83	NA	53	9
9257302083_I	FEMALE	Cerebellum	CO	88	5	NA	NA
9344744043_B	FEMALE	Temporal_Cortex	CO	88	5	NA	NA
9345344009_C	MALE	Temporal_Cortex	AsymAD	96	2	43	NA
9345344031_C	MALE	Entorhinal_Cortex	AsymAD	96	2	43	NA
9344744089_H	MALE	Frontal_Cortex	AsymAD	96	2	43	NA
9031356097_I	FEMALE	Frontal_Cortex	AsymAD	84	NA	34	NA
9031356084_I	FEMALE	Cerebellum	AsymAD	84	NA	34	NA
9031356091_I	FEMALE	Temporal_Cortex	AsymAD	84	NA	34	NA
9216457022_I	FEMALE	Entorhinal_Cortex	AsymAD	84	NA	34	NA
9216457002_L	FEMALE	Entorhinal_Cortex	AsymAD	84	NA	~60	NA
9031356076_L	FEMALE	Frontal_Cortex	AsymAD	84	NA	~60	NA
9031356085_L	FEMALE	Temporal_Cortex	AsymAD	84	NA	~60	NA
9031356073_L	FEMALE	Cerebellum	AsymAD	84	NA	~60	NA
9344744089_C	FEMALE	Cerebellum	AD	98	NA	NA	NA
9371242082_A	FEMALE	Entorhinal_Cortex	AD	98	NA	NA	NA
9371242082_H	FEMALE	Temporal_Cortex	AD	98	NA	NA	NA
9345344027_G	FEMALE	Frontal_Cortex	AD	98	NA	NA	NA
9344744094_D	FEMALE	Frontal_Cortex	AsymAD	55	NA	NA	NA
9345344014_A	FEMALE	Temporal_Cortex	AsymAD	55	NA	NA	NA
9345725010_A	FEMALE	Entorhinal_Cortex	AsymAD	55	NA	NA	NA
9344744014_F	FEMALE	Cerebellum	AsymAD	55	NA	NA	NA
9344744001_I	FEMALE	Frontal_Cortex	CO	55	NA	95	NA
9216457027_C	FEMALE	Entorhinal_Cortex	CO	80	NA	NA	NA
9031356084_C	FEMALE	Cerebellum	CO	80	NA	NA	NA
9031356091_C	FEMALE	Temporal_Cortex	CO	80	NA	NA	NA
9031356097_C	FEMALE	Frontal_Cortex	CO	80	NA	NA	NA
9031356081_C	MALE	Temporal_Cortex	CO	65	NA	26	NA
9031356072_C	MALE	Cerebellum	CO	65	NA	26	NA
9031356077_C	MALE	Frontal_Cortex	CO	65	NA	26	NA
9031356094_C	MALE	Entorhinal_Cortex	CO	65	NA	26	NA
9257302083_D	FEMALE	Cerebellum	CO	73	NA	70	NA
9344744052_K	FEMALE	Temporal_Cortex	CO	73	NA	70	NA
9344744014_K	FEMALE	Frontal_Cortex	CO	73	NA	70	NA
