## Supplementary Table 6 for "Transcriptomic analysis of probable asymptomatic and symptomatic Alzheimer brains"

### Sheet: Table 5
Supplementary Table 6: Frontal Cortex Module gene set enrichement analysis results based on AsymAD modules
	BLACK: 269 genes							BROWN: 350 genes							GREY: 752 genes							MAGENTA: 1593 genes							PURPLE: 165 genes							RED: 191 genes							SALMON: 198
	pathway	source	size	effective_size	p-value	q-value		pathway	source	size	effective_size	p-value	q-value		pathway	source	size	effective_size	p-value	q-value		pathway	source	size	effective_size	p-value	q-value		pathway	source	size	effective_size	p-value	q-value		pathway	source	size	effective_size	p-value	q-value		pathway	source	size	effective_size	p-value	q-value
	RNA Polymerase II Transcription	Reactome	1235	266	1.91235e-06	0.000588524		Differentiation Pathway	Wikipathways	48	3	0.00123045	0.316969		mRNA Processing	Wikipathways	127	60	2.13089e-05	0.020262		Oxidative phosphorylation - Homo sapiens (human)	KEGG	133	63	8.77438e-15	2.25502e-11		Peptide chain elongation	Reactome	101	79	2.40919e-60	5.0264e-58		TNFR2 non-canonical NF-kB pathway	Reactome	50	7	0.000153884	0.0270835		Hematopoietic cell lineage - Homo sapiens (human)	KEGG	97	6	0.00200191	0.28211
	Gene expression (Transcription)	Reactome	1372	294	3.48239e-06	0.000588524		Glial Cell Differentiation	Wikipathways	8	4	0.00452901	0.316969		FGFR2 alternative splicing	Reactome	27	11	2.78515e-05	0.020262		Parkinson,s disease - Homo sapiens (human)	KEGG	142	61	3.98738e-12	5.12378e-09		Eukaryotic Translation Elongation	Reactome	106	83	3.72326e-60	5.0264e-58		TNFs bind their physiological receptors	Reactome	29	4	0.000408504	0.0346972		Fat digestion and absorption - Homo sapiens (human)	KEGG	41	6	0.00200191	0.28211
	Generic Transcription Pathway	Reactome	1106	229	8.87753e-06	0.0010002		GPCR signaling-G alpha i	INOH	262	22	0.00630524	0.316969		ECM-receptor interaction - Homo sapiens (human)	KEGG	82	12	9.06862e-05	0.0439828		Electron Transport Chain	Wikipathways	103	50	6.80784e-12	5.83205e-09		Selenocysteine synthesis	Reactome	104	78	5.58396e-59	5.02557e-57		Cytokine-cytokine receptor interaction - Homo sapiens (human)	KEGG	270	25	0.000868299	0.0346972		Allograft Rejection	Wikipathways	91	7	0.00337976	0.28211
	One Carbon Metabolism	Wikipathways	28	9	0.00186966	0.157986		GPCR signaling-pertussis toxin	INOH	262	22	0.00630524	0.316969		ECM proteoglycans	Reactome	57	11	0.000329839	0.0919698		The citric acid (TCA) cycle and respiratory electron transport	Reactome	173	78	9.60306e-12	6.16996e-09		Eukaryotic Translation Termination	Reactome	104	79	1.85931e-58	1.25504e-56		Presynaptic phase of homologous DNA pairing and strand exchange	Reactome	39	5	0.000985715	0.0346972		Leptin Insulin Overlap	Wikipathways	17	3	0.00678604	0.28211
	Tight junction interactions	Reactome	31	5	0.00266475	0.180137		TYROBP Causal Network	Wikipathways	60	8	0.00644196	0.316969		Gene expression (Transcription)	Reactome	1372	294	0.0003978	0.0919698		Alzheimer,s disease - Homo sapiens (human)	KEGG	171	68	1.91429e-11	8.21058e-09		Selenoamino acid metabolism	Reactome	129	85	2.32659e-57	1.25636e-55		Homologous DNA Pairing and Strand Exchange	Reactome	42	5	0.000985715	0.0346972		HH-Core	Signalink	19	3	0.00678604	0.28211
	pentose phosphate pathway	HumanCyc	10	2	0.00445557	0.21514		beta-Alanine metabolism - Homo sapiens (human)	KEGG	31	8	0.00644196	0.316969		Hematopoietic Stem Cell Gene Regulation by GABP alpha-beta Complex	Wikipathways	19	5	0.000406452	0.0919698		Huntington,s disease - Homo sapiens (human)	KEGG	193	71	1.91687e-11	8.21058e-09		Nonsense Mediated Decay (NMD) independent of the Exon Junction Complex (EJC)	Reactome	106	82	5.76917e-57	2.59613e-55		Homologous recombination - Homo sapiens (human)	KEGG	41	11	0.00124951	0.0366523		Senescence-Associated Secretory Phenotype (SASP)	Wikipathways	13	3	0.00678604	0.28211
	tetrahydrofolate salvage from 5,10-methenyltetrahydrofolate	HumanCyc	3	2	0.00445557	0.21514		Cell adhesion molecules (CAMs) - Homo sapiens (human)	KEGG	145	28	0.00731038	0.316969		mRNA Splicing	Reactome	186	70	0.000510207	0.0919698		Respiratory electron transport, ATP synthesis by chemiosmotic coupling, and heat production by uncoupling proteins.	Reactome	123	55	2.11867e-10	7.77855e-08		Cytoplasmic Ribosomal Proteins	Wikipathways	88	79	1.33199e-56	5.13768e-55		Resolution of D-loop Structures through Synthesis-Dependent Strand Annealing (SDSA)	Reactome	27	6	0.00190296	0.0418651		Formation of Senescence-Associated Heterochromatin Foci (SAHF)	Reactome	17	3	0.00678604	0.28211
	One carbon pool by folate - Homo sapiens (human)	KEGG	20	7	0.00843608	0.287911									Primary Focal Segmental Glomerulosclerosis FSGS	Wikipathways	73	22	0.000537285	0.0919698		Retrograde endocannabinoid signaling - Homo sapiens (human)	KEGG	148	44	4.37402e-09	1.40515e-06		Ribosome - Homo sapiens (human)	KEGG	154	87	1.8816e-56	6.35039e-55		Resolution of D-loop Structures through Holliday Junction Intermediates	Reactome	34	6	0.00190296	0.0418651		SNARE interactions in vesicular transport - Homo sapiens (human)	KEGG	34	9	0.00755107	0.28211
															Processing of Capped Intron-Containing Pre-mRNA	Reactome	240	81	0.000568886	0.0919698		Respiratory electron transport	Reactome	100	44	3.46122e-08	9.88372e-06		Formation of a pool of free 40S subunits	Reactome	115	86	3.94696e-55	1.18409e-53		TNF receptor superfamily (TNFSF) members mediating non-canonical NF-kB pathway	Reactome	17	2	0.00225616	0.0441204		Lysosome Vesicle Biogenesis	Reactome	35	18	0.00949977	0.28211
															mRNA Splicing - Major Pathway	Reactome	178	64	0.000657839	0.0957156		Thermogenesis - Homo sapiens (human)	KEGG	229	77	4.38092e-08	1.1259e-05		Nonsense Mediated Decay (NMD) enhanced by the Exon Junction Complex (EJC)	Reactome	118	87	1.07371e-54	2.63546e-53		Resolution of D-Loop Structures	Reactome	36	7	0.00321477	0.0540646
															Metabolism of water-soluble vitamins and cofactors	Reactome	114	23	0.000911932	0.120624		Adrenergic signaling in cardiomyocytes - Homo sapiens (human)	KEGG	144	51	1.10263e-07	2.57615e-05		Nonsense-Mediated Decay (NMD)	Reactome	118	87	1.07371e-54	2.63546e-53		DNA Double-Strand Break Repair	Reactome	169	32	0.00337904	0.0540646
															NF-kappa B signaling pathway - Homo sapiens (human)	KEGG	95	15	0.00111613	0.135331		Post-translational protein modification	Reactome	1383	287	2.29201e-07	4.55134e-05		SRP-dependent cotranslational protein targeting to membrane	Reactome	124	91	4.83763e-53	1.00474e-51		dTMP <i>de novo</i> biosynthesis (mitochondrial)	HumanCyc	5	3	0.00655684	0.0791077
															Metabolism of vitamins and cofactors	Reactome	180	33	0.00134676	0.150733		GnRH signaling pathway - Homo sapiens (human)	KEGG	92	28	2.30223e-07	4.55134e-05		GTP hydrolysis and joining of the 60S ribosomal subunit	Reactome	126	91	4.83763e-53	1.00474e-51		Staphylococcus aureus infection - Homo sapiens (human)	KEGG	56	3	0.00655684	0.0791077
															BMP2 signaling TGF-beta MV	INOH	56	8	0.00160441	0.15139		Neuronal System	Reactome	368	91	2.69288e-07	4.94336e-05		L13a-mediated translational silencing of Ceruloplasmin expression	Reactome	125	92	1.19827e-52	2.31095e-51		Primary immunodeficiency - Homo sapiens (human)	KEGG	37	3	0.00655684	0.0791077
															Integrated Cancer Pathway	Wikipathways	15	4	0.00194347	0.15139		Oxytocin signaling pathway - Homo sapiens (human)	KEGG	153	48	6.43016e-07	0.00011017		Cap-dependent Translation Initiation	Reactome	133	93	2.91921e-52	4.92617e-51		Folate biosynthesis - Homo sapiens (human)	KEGG	26	9	0.00719161	0.0791077
															SLBP Dependent Processing of Replication-Dependent Histone Pre-mRNAs	Reactome	11	4	0.00194347	0.15139		Calcium signaling pathway - Homo sapiens (human)	KEGG	182	42	7.73769e-07	0.000124287		Eukaryotic Translation Initiation	Reactome	133	93	2.91921e-52	4.92617e-51		ATM pathway	PID	34	9	0.00719161	0.0791077
															SLBP independent Processing of Histone Pre-mRNAs	Reactome	10	4	0.00194347	0.15139		Synaptic vesicle cycle - Homo sapiens (human)	KEGG	63	26	9.39776e-07	0.000142072		Metabolism of amino acids and derivatives	Reactome	338	125	8.59731e-50	1.36545e-48		Phospholipid metabolism	Reactome	214	38	0.0081501	0.0828965
															MET promotes cell motility	Reactome	27	6	0.00201436	0.15139		Transmission across Chemical Synapses	Reactome	224	68	1.21615e-06	0.000168052		Translation	Reactome	310	150	2.07344e-42	3.11016e-41		Metabolism of lipids	Reactome	662	117	0.00847806	0.0828965
															RNA Polymerase II Transcription	Reactome	1235	266	0.00201561	0.15139		Aldosterone synthesis and secretion - Homo sapiens (human)	KEGG	96	29	1.24241e-06	0.000168052		Metabolism of RNA	Reactome	586	214	8.33833e-28	1.18492e-26
															Signaling events mediated by HDAC Class I	PID	56	16	0.00208097	0.15139		Oxidative phosphorylation	Wikipathways	61	28	2.42966e-06	0.000312211		Formation of the ternary complex, and subsequently, the 43S complex	Reactome	61	41	7.94838e-23	1.07303e-21
															Small cell lung cancer - Homo sapiens (human)	KEGG	93	22	0.00234046	0.162161		Purine metabolism	EHMN	223	51	2.56866e-06	0.000314355		Ribosomal scanning and start codon recognition	Reactome	68	45	2.05773e-21	2.64565e-20
															Spliceosome - Homo sapiens (human)	KEGG	134	45	0.00273402	0.180818		Calcium Regulation in the Cardiac Cell	Wikipathways	149	53	3.63989e-06	0.000422925		Activation of the mRNA upon binding of the cap-binding complex and eIFs, and subsequent binding to 43S	Reactome	69	46	4.31736e-21	5.06821e-20
															Chromatin modifying enzymes	Reactome	270	53	0.00364851	0.221191		Cardiac muscle contraction - Homo sapiens (human)	KEGG	78	24	3.78493e-06	0.000422925		Translation initiation complex formation	Reactome	68	46	4.31736e-21	5.06821e-20
															Chromatin organization	Reactome	270	53	0.00364851	0.221191		Non-alcoholic fatty liver disease (NAFLD) - Homo sapiens (human)	KEGG	149	55	5.00584e-06	0.000536042		Metabolism	Reactome	1966	473	4.73002e-18	5.32127e-17
															HIV-1 Nef: Negative effector of Fas and TNF-alpha	PID	35	9	0.00396049	0.230501		CD4 T cell receptor signaling	INOH	130	35	9.2053e-06	0.000946305		Metabolism of proteins	Reactome	2008	490	3.69139e-17	3.98671e-16
															EGFR1	NetPath	455	147	0.00557572	0.298555		Salivary secretion - Homo sapiens (human)	KEGG	90	29	9.84997e-06	0.000973631		Erythrocytes take up oxygen and release carbon dioxide	Reactome	9	2	0.00284708	0.0284708
															hiv-1 nef: negative effector of fas and tnf	BioCarta	53	15	0.00574538	0.298555		IL-1 JNK	INOH	62	22	1.50108e-05	0.00137778		Scavenging of heme from plasma	Reactome	12	2	0.00284708	0.0284708
															Formation of the beta-catenin:TCF transactivating complex	Reactome	94	15	0.00574538	0.298555		TLR JNK	INOH	62	22	1.50108e-05	0.00137778		RUNX1 regulates genes involved in megakaryocyte differentiation and platelet function	Reactome	94	14	0.00516522	0.0498075
															Antigen Presentation: Folding, assembly and peptide loading of class I MHC	Reactome	24	5	0.00809156	0.306811		Melanogenesis - Homo sapiens (human)	KEGG	101	25	1.76856e-05	0.00154552		Statin Pathway, Pharmacodynamics	PharmGKB	25	3	0.00824079	0.0674247
															BMP signaling Dro	INOH	34	5	0.00809156	0.306811		Circadian entrainment - Homo sapiens (human)	KEGG	96	31	1.80411e-05	0.00154552		Erythrocytes take up carbon dioxide and release oxygen	Reactome	13	3	0.00824079	0.0674247
															BMP receptor signaling	PID	41	5	0.00809156	0.306811		Ion transport by P-type ATPases	Reactome	55	18	2.13358e-05	0.00176881		O2/CO2 exchange in erythrocytes	Reactome	13	3	0.00824079	0.0674247
															Regulation of p38-alpha and p38-beta	PID	31	10	0.00815513	0.306811		cGMP-PKG signaling pathway - Homo sapiens (human)	KEGG	163	52	2.3263e-05	0.00186831		LIF signaling	INOH	10	3	0.00824079	0.0674247
															TP53 Regulates Transcription of Cell Cycle Genes	Reactome	51	10	0.00815513	0.306811		Myometrial Relaxation and Contraction Pathways	Wikipathways	155	49	2.93273e-05	0.00206289		HDL remodeling	Reactome	10	3	0.00824079	0.0674247
															Generic Transcription Pathway	Reactome	1106	229	0.00861199	0.306811		IL-1 NFkB	INOH	64	21	2.96992e-05	0.00206289		JAK STAT MolecularVariation 2	INOH	50	9	0.00993704	0.0766571
															Integrin	INOH	124	22	0.00863026	0.306811		Synaptic Vesicle Pathway	Wikipathways	51	21	2.96992e-05	0.00206289		Metalloprotease DUBs	Reactome	36	9	0.00993704	0.0766571
															Photodynamic therapy-induced AP-1 survival signaling.	Wikipathways	50	13	0.00918994	0.306811		TLR NFkB	INOH	69	21	2.96992e-05	0.00206289
															Transcriptional regulation of white adipocyte differentiation	Reactome	47	13	0.00918994	0.306811		IL-1 p38	INOH	66	21	2.96992e-05	0.00206289
															miR-509-3p alteration of YAP1-ECM axis	Wikipathways	18	3	0.00927814	0.306811		Endocrine and other factor-regulated calcium reabsorption - Homo sapiens (human)	KEGG	47	17	4.37472e-05	0.00295869
															Laminin interactions	Reactome	23	3	0.00927814	0.306811		Innate Immune System	Reactome	1077	214	5.51756e-05	0.00363593
															MET activates PTK2 signaling	Reactome	18	3	0.00927814	0.306811		Phagosome - Homo sapiens (human)	KEGG	152	45	6.13678e-05	0.00376875
															MET interacts with TNS proteins	Reactome	5	3	0.00927814	0.306811		Neurotransmitter receptors and postsynaptic signal transmission	Reactome	153	45	6.13678e-05	0.00376875
															GRB2:SOS provides linkage to MAPK signaling for Integrins	Reactome	15	3	0.00927814	0.306811		Glucose metabolism	Reactome	91	26	6.45234e-05	0.00376875
															p130Cas linkage to MAPK signaling for integrins	Reactome	15	3	0.00927814	0.306811		superpathway of conversion of glucose to acetyl CoA and entry into the TCA cycle	HumanCyc	48	26	6.45234e-05	0.00376875
															Platelet Adhesion to exposed collagen	Reactome	13	3	0.00927814	0.306811		Vibrio cholerae infection - Homo sapiens (human)	KEGG	50	26	6.45234e-05	0.00376875
																						Phase 0 - rapid depolarisation	Reactome	44	12	9.96849e-05	0.00569311
																						Ion channel transport	Reactome	179	49	0.000102159	0.00570756
																						Insulin secretion - Homo sapiens (human)	KEGG	85	28	0.000108999	0.00571687
																						superpathway of purine nucleotide salvage	HumanCyc	57	28	0.000108999	0.00571687
																						Gap junction - Homo sapiens (human)	KEGG	88	28	0.000108999	0.00571687
																						TLR p38	INOH	63	19	0.000114534	0.00588705
																						Proteasome Degradation	Wikipathways	64	25	0.000119218	0.00600763
																						Common Pathways Underlying Drug Addiction	Wikipathways	41	22	0.000122725	0.00606547
																						Organelle biogenesis and maintenance	Reactome	240	65	0.000150266	0.00728649
																						Long-term potentiation - Homo sapiens (human)	KEGG	67	30	0.000168934	0.00789381
																						purine nucleotides <i>de novo</i> biosynthesis	HumanCyc	57	30	0.000168934	0.00789381
																						angiotensin ii mediated activation of jnk pathway via pyk2 dependent signaling	BioCarta	35	15	0.000181862	0.00834619
																						Amphetamine addiction - Homo sapiens (human)	KEGG	68	27	0.00019578	0.00881861
																						Wnt signaling pathway - Homo sapiens (human)	KEGG	146	35	0.00020001	0.00881861
																						proteasome complex	BioCarta	24	11	0.000215395	0.00881861
																						Complex I biogenesis	Reactome	55	24	0.000218719	0.00881861
																						B cell receptor signaling	INOH	134	24	0.000218719	0.00881861
																						Hedgehog	INOH	72	24	0.000218719	0.00881861
																						Endothelins	PID	64	18	0.000223039	0.00881861
																						Long-term depression - Homo sapiens (human)	KEGG	60	18	0.000223039	0.00881861
																						Glutaminolysis and Cancer	SMPDB	37	18	0.000223039	0.00881861
																						Neddylation	Reactome	235	64	0.000229311	0.00892923
																						Dopaminergic synapse - Homo sapiens (human)	KEGG	131	47	0.00026457	0.0101484
																						Estrogen signaling pathway - Homo sapiens (human)	KEGG	137	37	0.000269799	0.0101968
																						ErbB1 downstream signaling	PID	107	44	0.000343475	0.0127932
																						Oocyte meiosis - Homo sapiens (human)	KEGG	124	39	0.000351463	0.0129037
																						Immune System	Reactome	1840	357	0.000364534	0.01297
																						Citrate cycle (TCA cycle) - Homo sapiens (human)	KEGG	30	14	0.000368408	0.01297
																						Insulin receptor recycling	Reactome	26	14	0.000368408	0.01297
																						Inflammatory mediator regulation of TRP channels - Homo sapiens (human)	KEGG	97	23	0.00039821	0.0136453
																						adenosine ribonucleotides <i>de novo</i> biosynthesis	HumanCyc	36	23	0.00039821	0.0136453
																						Cardiac conduction	Reactome	131	31	0.000419996	0.0138842
																						Trafficking of AMPA receptors	Reactome	31	17	0.000431586	0.0138842
																						Glutamate binding, activation of AMPA receptors and synaptic plasticity	Reactome	31	17	0.000431586	0.0138842
																						Regulation of actin dynamics for phagocytic cup formation	Reactome	141	20	0.000432192	0.0138842
																						Proteasome - Homo sapiens (human)	KEGG	45	20	0.000432192	0.0138842
																						Golgi-to-ER retrograde transport	Reactome	116	36	0.000448173	0.0142198
																						regulation of ck1/cdk5 by type 1 glutamate receptors	BioCarta	24	10	0.000465191	0.0145798
																						Wnt Signaling Pathway	Wikipathways	114	28	0.000513979	0.0159148
																						cAMP signaling pathway - Homo sapiens (human)	KEGG	198	62	0.000523072	0.0160035
																						Membrane Trafficking	Reactome	582	168	0.000556844	0.0168364
																						Glycolysis and Gluconeogenesis	Wikipathways	49	25	0.000616724	0.0180111
																						Pancreatic secretion - Homo sapiens (human)	KEGG	96	25	0.000616724	0.0180111
																						Beta-catenin independent WNT signaling	Reactome	92	25	0.000616724	0.0180111
																						Metabolism of proteins	Reactome	2008	490	0.000691262	0.0194734
																						Integration of energy metabolism	Reactome	94	30	0.000713017	0.0194734
																						Relaxin signaling pathway - Homo sapiens (human)	KEGG	130	30	0.000713017	0.0194734
																						G Protein Signaling Pathways	Wikipathways	92	22	0.00071902	0.0194734
																						Signaling by Insulin receptor	Reactome	75	22	0.00071902	0.0194734
																						Asparagine N-linked glycosylation	Reactome	286	68	0.000732242	0.0194734
																						Collecting duct acid secretion - Homo sapiens (human)	KEGG	27	13	0.000742564	0.0194734
																						transcription factor creb and its extracellular signals	BioCarta	27	13	0.000742564	0.0194734
																						ccr3 signaling in eosinophils	BioCarta	23	13	0.000742564	0.0194734
																						ROS, RNS production in phagocytes	Reactome	32	13	0.000742564	0.0194734
																						Citrate cycle	INOH	32	16	0.000829273	0.0213123
																						Olfactory transduction - Homo sapiens (human)	KEGG	419	16	0.000829273	0.0213123
																						Endocytosis - Homo sapiens (human)	KEGG	244	63	0.000874105	0.0222421
																						Gastric acid secretion - Homo sapiens (human)	KEGG	75	27	0.000884968	0.0222977
																						regulation of pgc-1a	BioCarta	21	9	0.00100419	0.0243469
																						Calmodulin induced events	Reactome	26	9	0.00100419	0.0243469
																						CaM pathway	Reactome	26	9	0.00100419	0.0243469
																						Ca-dependent events	Reactome	28	9	0.00100419	0.0243469
																						Vesicle-mediated transport	Reactome	620	176	0.00104606	0.025125
																						Clathrin-mediated endocytosis	Reactome	138	39	0.0011409	0.0271493
																						Opioid Signalling	Reactome	82	21	0.00128665	0.0300609
																						Glycolysis	Reactome	71	21	0.00128665	0.0300609
																						Rheumatoid arthritis - Homo sapiens (human)	KEGG	90	18	0.00147432	0.031432
																						CD4 T cell receptor signaling-JNK cascade	INOH	55	12	0.00148821	0.031432
																						PAR1-mediated thrombin signaling events	PID	44	12	0.00148821	0.031432
																						Pyruvate dehydrogenase deficiency (E3)	SMPDB	21	12	0.00148821	0.031432
																						Pyruvate dehydrogenase deficiency (E2)	SMPDB	21	12	0.00148821	0.031432
																						2-ketoglutarate dehydrogenase complex deficiency	SMPDB	21	12	0.00148821	0.031432
																						Mitochondrial complex II deficiency	SMPDB	21	12	0.00148821	0.031432
																						Fumarase deficiency	SMPDB	21	12	0.00148821	0.031432
																						Congenital lactic acidosis	SMPDB	21	12	0.00148821	0.031432
																						Citric Acid Cycle	SMPDB	21	12	0.00148821	0.031432
																						EGF	INOH	28	12	0.00148821	0.031432
																						TP53 Regulates Metabolic Genes	Reactome	86	36	0.0014921	0.031432
																						Parkin-Ubiquitin Proteasomal System pathway	Wikipathways	73	31	0.00155545	0.0325001
																						RHO GTPases Activate WASPs and WAVEs	Reactome	37	15	0.00158095	0.0327665
																						TNF	INOH	67	23	0.00187394	0.0382224
																						Mitochondrial protein import	Reactome	65	23	0.00187394	0.0382224
																						Vascular smooth muscle contraction - Homo sapiens (human)	KEGG	121	28	0.00199794	0.0404307
																						Interactions of Vpr with host cellular proteins	Reactome	35	8	0.00216665	0.042506
																						attenuation of gpcr signaling	BioCarta	13	8	0.00216665	0.042506
																						activation of camp-dependent protein kinase pka	BioCarta	31	8	0.00216665	0.042506
																						miRs in Muscle Cell Differentiation	Wikipathways	39	8	0.00216665	0.042506
																						Mitochondrial biogenesis	Reactome	53	20	0.00227988	0.0440549
																						Platelet homeostasis	Reactome	89	20	0.00227988	0.0440549
																						Role of Calcineurin-dependent NFAT signaling in lymphocytes	PID	56	25	0.00254818	0.0488719
																						signaling pathway from g-protein families	BioCarta	26	17	0.00268515	0.0511172
																						TCR	NetPath	244	71	0.00278171	0.0518776
																						Mitochondrial Electron Transport Chain	SMPDB	20	11	0.00296315	0.0518776
																						stathmin and breast cancer resistance to antimicrotubule agents	BioCarta	25	11	0.00296315	0.0518776
																						TCA cycle	HumanCyc	18	11	0.00296315	0.0518776
																						Formation of tubulin folding intermediates by CCT/TriC	Reactome	26	11	0.00296315	0.0518776
																						Lissencephaly gene (LIS1) in neuronal migration and development	PID	31	14	0.0029875	0.0518776
																						fmlp induced chemokine gene expression in hmc-1 cells	BioCarta	30	14	0.0029875	0.0518776
																						Gluconeogenesis	Reactome	35	14	0.0029875	0.0518776
																						The oncogenic action of L-2-hydroxyglutarate in Hydroxygluaricaciduria	SMPDB	29	14	0.0029875	0.0518776
																						The oncogenic action of D-2-hydroxyglutarate in Hydroxygluaricaciduria	SMPDB	30	14	0.0029875	0.0518776
																						SUMOylation of chromatin organization proteins	Reactome	70	14	0.0029875	0.0518776
																						EPHB-mediated forward signaling	Reactome	35	14	0.0029875	0.0518776
																						G13 Signaling Pathway	Wikipathways	38	14	0.0029875	0.0518776
																						RHO GTPase Effectors	Reactome	300	90	0.00326368	0.0556834
																						L1CAM interactions	Reactome	103	39	0.00329192	0.0556834
																						Wnt Canonical	INOH	119	27	0.00329334	0.0556834
																						Wnt Mammals	INOH	119	27	0.00329334	0.0556834
																						Ion homeostasis	Reactome	52	19	0.00399653	0.0650069
																						Activation of NMDA receptor and postsynaptic events	Reactome	39	19	0.00399653	0.0650069
																						Mitophagy - animal - Homo sapiens (human)	KEGG	65	19	0.00399653	0.0650069
																						AGE-RAGE pathway	Wikipathways	66	19	0.00399653	0.0650069
																						Thyroid hormone synthesis - Homo sapiens (human)	KEGG	74	19	0.00399653	0.0650069
																						Shigellosis - Homo sapiens (human)	KEGG	65	19	0.00399653	0.0650069
																						Pathogenic Escherichia coli infection	Wikipathways	56	29	0.00409405	0.0657608
																						Pathogenic Escherichia coli infection - Homo sapiens (human)	KEGG	55	29	0.00409405	0.0657608
																						Regulation of insulin secretion	Reactome	70	24	0.00425493	0.0670869
																						Fcgamma receptor (FCGR) dependent phagocytosis	Reactome	159	24	0.00425493	0.0670869
																						CD4 T cell receptor signaling-NFkB cascade	INOH	97	24	0.00425493	0.0670869
																						Infectious disease	Reactome	253	74	0.00437027	0.0684853
																						PKA-mediated phosphorylation of CREB	Reactome	18	7	0.00467251	0.0686191
																						Platelet calcium homeostasis	Reactome	28	7	0.00467251	0.0686191
																						GPCR GroupI metabotropic glutamate receptor	INOH	28	7	0.00467251	0.0686191
																						role of -arrestins in the activation and targeting of map kinases	BioCarta	32	7	0.00467251	0.0686191
																						Bladder cancer - Homo sapiens (human)	KEGG	41	7	0.00467251	0.0686191
																						RAF activation	Reactome	25	7	0.00467251	0.0686191
																						roles of arrestin dependent recruitment of src kinases in gpcr signaling	BioCarta	36	7	0.00467251	0.0686191
																						Reduction of cytosolic Ca++ levels	Reactome	12	7	0.00467251	0.0686191
																						GABA synthesis, release, reuptake and degradation	Reactome	19	7	0.00467251	0.0686191
																						calcium signaling by hbx of hepatitis b virus	BioCarta	16	7	0.00467251	0.0686191
																						y branching of actin filaments	BioCarta	17	7	0.00467251	0.0686191
																						Dilated cardiomyopathy (DCM) - Homo sapiens (human)	KEGG	90	16	0.00483823	0.0706491
																						Glutamatergic synapse - Homo sapiens (human)	KEGG	114	31	0.00493636	0.0716748
																						ER to Golgi Anterograde Transport	Reactome	137	38	0.0050279	0.0725939
																						Muscle contraction	Reactome	195	47	0.00530051	0.0737637
																						GABAergic synapse - Homo sapiens (human)	KEGG	88	26	0.00536785	0.0737637
																						Cellular response to heat stress	Reactome	99	26	0.00536785	0.0737637
																						Pyruvate metabolism and Citric Acid (TCA) cycle	Reactome	54	26	0.00536785	0.0737637
																						Warburg Effect	SMPDB	45	21	0.00545822	0.0737637
																						Axon guidance	Reactome	357	103	0.0055673	0.0737637
																						PLC beta mediated events	Reactome	44	13	0.00558927	0.0737637
																						G-protein mediated events	Reactome	45	13	0.00558927	0.0737637
																						MAPK targets/ Nuclear events mediated by MAP kinases	Reactome	31	13	0.00558927	0.0737637
																						links between pyk2 and map kinases	BioCarta	26	13	0.00558927	0.0737637
																						The oncogenic action of 2-hydroxyglutarate	SMPDB	27	13	0.00558927	0.0737637
																						The oncogenic action of Succinate	SMPDB	31	13	0.00558927	0.0737637
																						The oncogenic action of Fumarate	SMPDB	31	13	0.00558927	0.0737637
																						protein ubiquitylation	HumanCyc	47	13	0.00558927	0.0737637
																						ErbB2/ErbB3 signaling events	PID	40	13	0.00558927	0.0737637
																						ErbB Signaling Pathway	Wikipathways	55	13	0.00558927	0.0737637
																						Glucagon signaling pathway - Homo sapiens (human)	KEGG	103	33	0.00580792	0.0737637
																						Viral carcinogenesis - Homo sapiens (human)	KEGG	201	49	0.00581652	0.0737637
																						role of pi3k subunit p85 in regulation of actin organization and cell migration	BioCarta	17	10	0.00585517	0.0737637
																						Cristae formation	Reactome	18	10	0.00585517	0.0737637
																						Formation of ATP by chemiosmotic coupling	Reactome	18	10	0.00585517	0.0737637
																						nitric oxide signaling pathway	BioCarta	19	10	0.00585517	0.0737637
																						S1P2 pathway	PID	26	10	0.00585517	0.0737637
																						bcr signaling pathway	BioCarta	32	10	0.00585517	0.0737637
																						chrebp regulation by carbohydrates and camp	BioCarta	42	10	0.00585517	0.0737637
																						IL8- and CXCR2-mediated signaling events	PID	34	10	0.00585517	0.0737637
																						Cellular responses to external stimuli	Reactome	414	111	0.00615292	0.0771366
																						Wnt Signaling Pathway and Pluripotency	Wikipathways	101	28	0.00653185	0.0810959
																						Cargo recognition for clathrin-mediated endocytosis	Reactome	99	28	0.00653185	0.0810959
																						Vasopressin-regulated water reabsorption - Homo sapiens (human)	KEGG	44	18	0.00692303	0.0847056
																						Mitochondrial translation elongation	Reactome	89	18	0.00692303	0.0847056
																						MAP kinase activation	Reactome	65	23	0.0070208	0.0847056
																						Interleukin-17 signaling	Reactome	65	23	0.0070208	0.0847056
																						Serotonergic synapse - Homo sapiens (human)	KEGG	113	23	0.0070208	0.0847056
																						Notch	INOH	79	23	0.0070208	0.0847056
																						Transport to the Golgi and subsequent modification	Reactome	168	44	0.0070533	0.0847056
																						Adaptive Immune System	Reactome	732	131	0.00736641	0.0880543
																						Cholinergic synapse - Homo sapiens (human)	KEGG	112	30	0.00772717	0.0915153
																						Cushing,s syndrome - Homo sapiens (human)	KEGG	154	30	0.00772717	0.0915153
																						Toll-Like Receptors Cascades	Reactome	154	39	0.00849987	0.0987303
																						HSF1-dependent transactivation	Reactome	36	15	0.00861371	0.0987303
																						PCP/CE pathway	Reactome	47	15	0.00861371	0.0987303
																						COPI-independent Golgi-to-ER retrograde traffic	Reactome	34	15	0.00861371	0.0987303
																						Downstream signaling in na&#xef;ve CD8+ T cells	PID	69	15	0.00861371	0.0987303
																						Prader-Willi and Angelman Syndrome	Wikipathways	44	15	0.00861371	0.0987303
																						Signaling by NTRK1 (TRKA)	Reactome	76	25	0.00864371	0.0987303
																						Glycolysis / Gluconeogenesis - Homo sapiens (human)	KEGG	68	25	0.00864371	0.0987303
																						Ub-specific processing proteases	Reactome	220	50	0.00906818	0.10312
																						Macroautophagy	Reactome	57	20	0.00914649	0.103553
